# A Bactericidal Phospholipase from Archaea

**DOI:** 10.64898/2026.06.10.730825

**Authors:** Chahrazad Taissir, Romain Strock, Yi Wang, Charlotte Guffick, Pauline Misson, Valerie W. C. Soo, Antoine Hocher, Alex Montoya, Pavel V. Shliaha, Hanna M. Oksanen, Jani R. Bolla, Tobias Warnecke

**Affiliations:** Medical Research Council Laboratory of Medical Sciences, London, UK; Institute of Clinical Sciences, Imperial College London, London, UK; Department of Biochemistry, University of Oxford, Oxford, UK; Department of Infectious Disease, Imperial College London, London, UK; Centre for Bacterial Resistance Biology, Imperial College London, London, UK; Department of Genetics, University of Cambridge, Cambridge, UK; Department of Molecular and Integrative Biosciences, Faculty of Biological and Environmental Sciences, University of Helsinki, Helsinki, Finland; Trinity College, Oxford, UK

## Abstract

Archaea kill bacteria, at least on occasion. The molecular underpinnings of these lethal interactions are barely understood. Here, we describe cinquedea, an α/β hydrolase secreted by the halophilic archaeon *Haloferax larsenii* s5a-1. Cinquedea exhibits bactericidal activity in the nanomolar range, killing halophilic *Pontibacillus* bacteria. Bacterial death is accompanied by gross morphological abnormalities, indicative of severe damage to the cell envelope. We predict, and confirm *in vitro*, that cinquedea is a phospholipase, with structural similarities to a phospholipase A1 enzyme isolated from hornet venom. Exposing lipids extracted from a cinquedea-sensitive *Pontibacillus* strain to the enzyme leads to accumulation of lysophosphatidylglycerol, a cleavage product of phospholipase A activity. This is consistent with direct activity of cinquedea against the *Pontibacillus* membrane, which we show is chiefly composed of phosphatidylglycerol. Considered alongside recent findings that some archaea encode bactericidal peptidoglycan hydrolases, these results suggest that archaea can kill bacteria in mechanistically diverse ways. Our work provides a template for future experimental discovery and characterization of bactericidal proteins of archaeal origin and reinforces an emerging view that archaea represent a substantial reservoir for the discovery of new antibacterial compounds.
