## Supplementary material for "A Bactericidal Phospholipase from Archaea": Table S1

### Sheet: Sheet1
SEC fraction abundance heatmap
		Biological replicate A	Biological replicate A	Biological replicate A	Biological replicate A	Biological replicate A	Biological replicate A	Biological replicate A	Biological replicate A	Biological replicate A	Biological replicate A	Biological replicate A	Biological replicate A	Biological replicate A	Biological replicate A	Biological replicate A	Biological replicate B	Biological replicate B	Biological replicate B	Biological replicate B	Biological replicate B	Biological replicate B	Biological replicate B	Biological replicate B	Biological replicate B	Biological replicate B	Biological replicate B	Biological replicate B	Biological replicate B	Biological replicate B	Biological replicate B	Biological replicate C	Biological replicate C	Biological replicate C	Biological replicate C	Biological replicate C	Biological replicate C	Biological replicate C	Biological replicate C	Biological replicate C	Biological replicate C	Biological replicate C	Biological replicate C	Biological replicate C	Biological replicate C	Biological replicate C
Protein ID	Molecular weight (kDa)	A_61	A_62	A_63	A_64	A_65	A_66	A_67	A_68	A_69	A_70	A_71	A_72	A_73	A_74	A_75	B_71	B_72	B_73	B_74	B_75	B_76	B_77	B_78	B_79	B_80	B_81	B_82	B_83	B_84	B_85	C_69	C_70	C_71	C_72	C_73	C_74	C_75	C_76	C_77	C_78	C_79	C_80	C_81	C_82	C_83
>gnl|extdb|pgaptmp_000061_3 AAA family ATPase (plasmid)	18.4187	0.498328	0.344635	0.163307	0.0644685	0.0289289	0.00979352	0.00737964	0.00487945	0.00358669	0.00434444	0.00200891	0.00408227	0.00141208	0.00131136	0.00268678	0.908473	0.604348	0.289667	0.116117	0.0292672	0.0132638	0.010256	0.00970282	0.00765798	0.00332186	0.00410613	0.00123458	0.00197076	0.00177757	0.00174945	0.688464	0.358564	0.18736	0.0745444	0.0267438	0.0118517	0.00658749	0.00703778	0.00509275	0.00235549	0.00389394	0.00213706	0.000725538	0.00150839	0.000953271
>gnl|extdb|pgaptmp_000109 50S ribosomal protein L21e	10.599	NA	NA	NA	NA	NA	NA	NA	NA	NA	NA	NA	NA	NA	NA	NA	NA	0.0638107	0.0600616	0.440633	0.957204	1	0.504039	0.19086	NA	NA	NA	NA	NA	NA	NA	0.00794942	0.0524657	0.260697	0.757347	1	0.885703	0.539988	0.310365	0.120477	NA	NA	NA	NA	NA	NA
>gnl|extdb|pgaptmp_000146 multiprotein-bridging factor 1 family protein	18.9368	NA	NA	NA	NA	NA	NA	0.770766	1	NA	NA	NA	NA	NA	NA	NA	0.364154	0.367418	1	0.837504	0.392868	0.930703	NA	NA	NA	NA	NA	NA	NA	NA	NA	0.259244	0.56554	0.855861	1	0.894786	0.546556	0.215785	NA	NA	NA	NA	NA	NA	NA	NA
>gnl|extdb|pgaptmp_000165 CDC48 family AAA ATPase	82.4834	NA	0.56985	1	0.596697	NA	NA	NA	NA	NA	NA	NA	NA	NA	NA	NA	0.119513	0.370449	0.786738	1	0.72107	0.515689	0.260503	0.112895	NA	NA	NA	NA	NA	NA	NA	0.0940385	0.201306	0.401948	0.607348	0.399593	0.182	0.123527	1	NA	NA	NA	NA	NA	NA	NA
>gnl|extdb|pgaptmp_000187_2 hypothetical protein pgaptmp_000187_2 (plasmid)	43.4096	0.7619	1	0.779876	0.312693	0.23329	0.119024	0.054833	0.0281393	0.0177785	0.00768976	0.003807	0.0030733	0.00265889	0.00253263	0.00067425	0.879541	1	0.857294	0.548089	0.308519	0.187941	0.0718256	0.0296629	0.0137193	0.0058438	0.00826793	0.00675456	0.00478673	0.00675683	0.010887	0.722539	1	0.757317	0.656983	0.322729	0.202961	0.0777268	0.0386533	0.022015	0.0083477	0.00519968	0.00484709	0.00376484	0.00308955	0.00333995
>gnl|extdb|pgaptmp_000305 hypothetical protein pgaptmp_000305	41.8786	1	0.860182	0.482427	0.363229	0.147112	0.11141	0.137825	0.0518244	0.0578991	0.0213064	0.0236258	NA	NA	NA	NA	0.960424	0.714298	0.29782	0.150956	0.0571594	0.0471314	0.0386346	0.0465652	0.0386543	0.0191968	0.0230321	0.0104128	0.00565967	0.00667126	0.00420644	0.863603	0.641194	0.421586	0.26158	0.146219	0.0676609	0.0274542	0.0148599	0.0121388	0.00895307	NA	NA	NA	0.00812841	NA
>gnl|extdb|pgaptmp_000386_2 1,2-phenylacetyl-CoA epoxidase subunit A (plasmid)	36.1795	0.0574247	0.142512	0.222759	0.293791	0.2463	0.358495	0.329352	0.49766	0.522475	0.788932	0.925707	1	0.650697	NA	NA	0.09033	0.0537554	0.0816632	0.132538	0.115655	0.130488	0.249364	0.291848	0.409813	0.602688	0.985798	0.987023	0.983244	1	0.366074	0.0992887	0.0794967	0.123986	0.0983019	0.138991	0.13266	0.219847	0.234999	0.414843	0.600138	0.896372	1	0.98598	0.749394	0.585438
>gnl|extdb|pgaptmp_000564 CBS domain-containing protein	42.545	NA	0.0242799	0.101467	0.126609	0.184668	0.204969	0.319392	0.384224	0.530995	0.700958	0.742564	0.851088	0.678603	1	NA	0.0482941	0.0309886	0.0285913	0.0293057	NA	0.127306	0.0980367	NA	NA	0.347071	0.634966	0.815302	1	0.973331	0.799745	0.218809	0.211283	0.283468	0.266285	0.362062	0.356354	0.399202	0.432823	0.465552	0.565639	0.744619	0.85745	0.528637	0.231508	0.543311
>gnl|extdb|pgaptmp_000570 CDC48 family AAA ATPase	82.0228	NA	NA	NA	NA	NA	NA	NA	NA	NA	NA	NA	NA	NA	NA	NA	NA	NA	NA	0.0371052	0.117279	0.520594	0.804977	1	0.438417	NA	NA	NA	NA	NA	NA	NA	NA	NA	0.0669043	0.204003	0.615601	0.642388	1	0.791483	0.461855	NA	NA	NA	NA	NA
>gnl|extdb|pgaptmp_000864 stress response translation initiation inhibitor YciH	10.733	NA	NA	NA	NA	0.410755	1	0.780237	0.282875	NA	NA	NA	NA	NA	NA	NA	0.0155287	0.151179	0.104731	0.320184	0.643173	1	0.884372	0.678901	0.267037	0.168351	0.111144	NA	NA	NA	NA	NA	0.0255528	0.0712941	0.293199	0.728639	1	0.759379	0.623595	0.494319	0.245311	0.126234	0.0269565	NA	NA	NA
>gnl|extdb|pgaptmp_001289 glycine--tRNA ligase	65.2301	NA	NA	NA	0.0136289	0.0232599	0.0586731	0.102594	0.164751	NA	NA	NA	NA	NA	NA	1	NA	0.0249444	NA	0.135149	0.283853	0.337905	0.578661	1	0.978431	0.621655	0.45431	NA	NA	0.366584	NA	0.0065565	0.0275379	0.0284451	0.0473048	0.102705	0.188387	0.417533	0.817378	0.903391	0.181537	NA	NA	NA	NA	NA
>gnl|extdb|pgaptmp_001615 elongation factor EF-2	80.3621	NA	NA	NA	NA	NA	0.0444793	0.0744742	0.0827574	NA	0.470019	NA	0.845083	0.649659	1	NA	0.0174452	NA	NA	NA	NA	NA	NA	NA	NA	NA	NA	NA	1	NA	NA	0.0590601	0.0651128	0.0793935	0.0710596	0.109452	0.131303	0.134751	0.264578	0.349446	0.401119	0.436827	0.826228	1	0.880519	NA
>gnl|extdb|pgaptmp_001618 translation elongation factor EF-1 subunit alpha	45.6497	NA	NA	0.32628	0.314838	1	0.782143	0	0	NA	NA	NA	NA	NA	NA	NA	0.176833	0.420432	0.732846	0.846529	1	0.861342	0.459386	0.251251	NA	NA	NA	NA	NA	NA	NA	0.191832	0.36384	0.452828	1	0.863989	0.569906	0.627198	0.413867	0.186026	0.178615	NA	NA	NA	NA	NA
>gnl|extdb|pgaptmp_001700 thioredoxin family protein	10.013	0.0183984	0.071964	0.242655	0.535379	0.906762	1	0.675923	0.402185	0.162255	0.0571692	NA	NA	NA	NA	NA	0.00817265	0.0301572	0.137196	0.360792	0.707718	1	0.671229	0.414769	0.168733	0.0511314	0.0314265	0.0116621	NA	NA	NA	0.0104619	0.0457521	0.168157	0.530588	0.989171	1	0.73609	0.475257	0.242491	0.0897452	0.0390312	0.0128164	0.00701993	NA	NA
>gnl|extdb|pgaptmp_001831 alpha-amylase family glycosyl hydrolase	78.4282	NA	NA	NA	NA	NA	NA	0.731407	1	NA	NA	NA	NA	NA	NA	NA	NA	NA	NA	NA	0.181059	0.417797	0.631221	0.795578	1	0.516112	0.920785	NA	NA	NA	NA	NA	NA	NA	NA	0.11879	0.637326	NA	0.803122	1	NA	NA	NA	NA	NA	NA
>gnl|extdb|pgaptmp_001883 DUF4157 domain-containing protein	47.6881	0.377575	NA	NA	NA	NA	NA	NA	0	NA	NA	NA	NA	NA	NA	NA	1	NA	NA	NA	NA	0	0	0	0	0	NA	NA	NA	NA	NA	0.231014	0	NA	NA	NA	NA	0	0	0	0	0	NA	NA	NA	NA
>gnl|extdb|pgaptmp_002090 alpha/beta hydrolase	31.4849	NA	NA	0.126129	0.221626	0.558044	1	0.812692	0.660938	0.429663	0.531841	0.312823	NA	NA	NA	NA	0.00831048	0.0368679	0.105764	0.299423	0.651622	0.981123	0.922805	1	0.543245	0.227986	0.204934	0.103469	0.0558955	0.0341419	0.0333872	0.0218306	0.0496318	0.116954	0.375862	0.622394	0.818012	0.900308	1	0.516794	0.244169	0.142949	0.0916138	0.0488719	0.0164685	0.0143363
>gnl|extdb|pgaptmp_002276 hypothetical protein pgaptmp_002276	8.86758	NA	NA	NA	0.528565	1	0.265292	0.228599	NA	NA	NA	NA	NA	NA	NA	NA	NA	NA	0.212842	0.720459	1	0.717331	0.283335	NA	NA	NA	NA	NA	NA	NA	NA	NA	0.0802072	0.314158	0.816786	1	0.958203	0.451633	NA	NA	NA	NA	NA	NA	NA	NA
>gnl|extdb|pgaptmp_002495 aldehyde dehydrogenase family protein	56.2544	NA	NA	NA	NA	NA	NA	0.0337957	NA	NA	NA	NA	NA	NA	NA	1	0.00640927	NA	NA	NA	NA	NA	NA	NA	NA	NA	NA	NA	NA	NA	NA	0.0259049	0.0307711	0.0320506	0.0431944	0.0466739	0.0543199	0.0648881	0.0716322	0.0655746	0.0524885	0.0391332	0.0323904	0.0188574	NA	NA
>gnl|extdb|pgaptmp_002517 flagellin	21.8373	0.0679151	0.0749459	0.0667014	0.0877765	0.112159	0.101058	0.139506	0.229096	0.393903	0.764593	0.977183	1	0.530072	0.360782	NA	0.0083562	0.00696292	0.00707379	0.00939385	0.00958192	0.0131871	0.0152788	0.0331966	0.142873	0.411543	1	0.954125	0.655185	0.382984	0.148379	0.0558921	0.0672631	0.0696076	0.0613134	0.0832895	0.0903989	0.10443	0.130226	0.32407	0.717322	1	0.958792	0.728843	0.442201	0.23785
